# Using supervised learning methods for gene selection in RNA-Seq case-control studies

**DOI:** 10.1101/282780

**Authors:** Stephane Wenric, Ruhollah Shemirani

## Abstract

Whole transcriptome studies typically yield large amounts of data, with expression values for all genes or transcripts of the genome. The search for genes of interest in a particular study setting can thus be a daunting task, usually relying on automated computational methods. Moreover, most biological questions imply that such a search should be performed in a multivariate setting, to take into account the inter-genes relationships.

Differential expression analysis commonly yields large lists of genes deemed significant, even after adjustment for multiple testing, making the subsequent study possibilities extensive.

Here, we explore the use of supervised learning methods to rank large ensembles of genes defined by their expression values measured with RNA-Seq in a typical 2 classes sample set. First, we use one of the variable importance measures generated by the random forests classification algorithm as a metric to rank genes. Second, we define the EPS (extreme pseudo-samples) pipeline, making use of VAEs (Variational Autoencoders) and regressors to extract a ranking of genes while leveraging the feature space of both virtual and comparable samples.

We show that, on 12 cancer RNA-Seq data sets ranging from 323 to 1210 samples, using either a random forests based gene selection method or the EPS pipeline outperforms differential expression analysis for 9 and 8 out of the 12 datasets respectively, in terms of identifying subsets of genes associated with survival.

These results demonstrate the potential of supervised learning-based gene selection methods in RNA-Seq studies and highlight the need to use such multivariate gene selection methods alongside the widely used differential expression analysis.
