## Supplementary Materials for "Using supervised learning methods for gene selection in RNA-Seq case-control studies"

### Sheet: suppTable3
	Average absolute correlation coefficient	Nb of clusters of genes
TCGA_BLCA	0.213813	2
TCGA_BRCA	0.128573	16
TCGA_COAD	0.208397	1
TCGA_ESCA	0.268572	5
TCGA_HNSC	0.186884	27
TCGA_KIRC	0.204889	4
TCGA_KIRP	0.195028	3
TCGA_LIHC	0.174757	23
TCGA_LUAD	0.176241	8
TCGA_LUSC	0.198409	8
TCGA_PRAD	0.186189	9
TCGA_STAD	0.179852	6
TCGA_THCA	0.209581	12
TCGA_UCEC	0.198781	1
